# Structural basis for size-selective perception of chitin in plants

**DOI:** 10.1101/2025.07.09.663820

**Authors:** Kira Gysel, Simon Boje Hansen, Henriette Rübsam, Husam M.A.B. Alsarraf, Eva Madland, Jeryl Xin Jie Cheng, Caroline Baadegaard, Emil Christian Poulsen, Maria Vinther, Sebastien Fort, Jens Stougaard, Kasper Røjkjær Andersen

## Abstract

Plants detect microbes through pattern recognition receptors that perceive conserved microbial surface motifs known as microbe-associated molecular patterns (MAMPs). LysM receptors recognize and mediate downstream responses to chitinous MAMPs. Here, we elucidate the mechanism for the specific recognition of long-chain chitin oligomers and identify a hallmark bridge domain characteristic for the CHIP receptor class. Structural analysis of receptor-ligand complexes, biochemistry, and *in planta* functional studies using inhibitory nanobodies reveal the mechanism of size-selective, high affinity chitin perception in *Lotus japonicus* and *Medicago truncatula*. Additionally, we identify CERKs as low-affinity, yet essential co-receptors and propose a mechanistic model for a ligand-induced core signaling heterocomplex. Our findings provide mechanistic insights into plant chitin perception and the formation of receptor complexes critical for immune signaling.
