## Supplementary material for "Structural basis for size-selective perception of chitin in plants": Table S1. Data collection and refinement statistics.

### Sheet: Collected Table 1s
Dataset	CHIP1333-253	CHIP1333-253:CO8	CHIP1333-274:CO8, crystal form 1	CHIP1333-274:CO8, crystal form 2	CHIP1333-274:CO8, crystal form 2	CHIP1333-253:Nb-aLYS13	MtLYR4	CERK6:CO5	CERK6:CO5	CERK6:Nb-aCERK6-1:Nb-aCERK6-2	CERK6:Nb-aCERK6-1:Nb-aCERK6-2	CERK6	MtCERK1
Accession	9GXF	9H3A	9Q84	9Q83	9Q83	9H39	9GXZ	9H3B	9H3B	9H6V	9H6V	9QRS	9H24
				Ellipsoidal Truncation	Spherical Truncation			Ellipsoidal Truncation	Spherical Truncation	Ellipsoidal Truncation	Spherical Truncation
Data collection
Wavelength (Å)	0.9763	0.9763	0.9763	0.9763		0.9763	0.9763	0.9763		0.9763		1.033	0.9763
Beamline	PETRA III, DESY P14	PETRA III, DESY P14	PETRA III, DESY P14	PETRA III, DESY P13		MAX IV BioMAX	MAX IV BioMAX	MAX IV BioMAX		MAX IV BioMAX		PETRA III, DESY P14	MAX IV BioMAX
Spacegroup	P 21 21 21	C 2	C 2	C 2		P 21	P 21	P6122		P 1		P 21	P 43 21 2
a, b, c (Å)	58.74, 91.90, 92.07	80.75, 45.55, 75.56	73.89, 66.78, 53.20	134.15 70.59 91.69		68.9, 55.09, 109.34	32.247, 80.438, 46.898	60.14, 60.14, 390.43		49.28, 57.58, 86.81		46.29, 131.58, 53.9	70.669, 70.669, 95.205
α, ß, γ (°)	90, 90, 90	90, 102.26, 90	90, 109.35, 90	90.0 118.75 90.0		90, 98.91, 90	90, 90.31, 90	90.0, 90.0, 120.0		96.97, 88.98, 96.42		90, 108.14, 90	90, 90, 90
Anisotropic ellipsoid principal axes & limits (Å)	N/A	N/A	N/A	1.989 0.8608 0.0000 -0.5089 0.826 a* - 0.564 c*	N/A	N/A	N/A	4.09 1.0000 0.0000 0.0000 0.894 a* - 0.447 b*	N/A	2.19 ( 0.9848, 0.0626, -0.1622) 0.964 a* - 0.055 b* - 0.260 c*	N/A	N/A	N/A
				2.900 0.0000 1.0000 0.0000 b*				4.09 0.0000 1.0000 0.0000 b*		3.34 (-0.0007, 0.9345, 0.3561) -0.001 a* + 0.931 b* + 0.365 c*
				2.567 0.5089 0.0000 0.8608 0.825 a* + 0.565 c*				2.43 0.0000 0.0000 1.0000 c*		2.43 ( 0.1738, -0.3505, 0.9203) 0.099 a* - 0.245 b* + 0.964 c*
Resolution range (Å)	49.49 - 1.64 (1.68 - 1.64)	39.45 - 1.35 (1.38 - 1.35)	48.22 - 1.415 (1.45 - 1.41)	80.40 - 2.02 (2.30 - 2.02)	80.40 - 2.47 (2.60 - 2.47)	49.08 - 1.66 (1.69 - 1.66)	40.22 - 1.5 (1.55 - 1.5)	19.68 - 2.58 (2.91 - 2.58)	19.68 - 3.20 (3.28 - 3.20)	48.97 - 2.19 (2.51 - 2.19)	32.42 - 2.5 (2.57 - 2.5)	43.99 - 1.87 (1.92 - 1.87)	44.25 - 2.98 (3.76 - 2.98)
Total reflections	829998 (55612)	395555 (21267)	297747 (5707)	177164 (8697)	190388 (12768)	652818 (34285)	126568 (8846)	127600 (6677)	172935 (13070)	177544 (8307)	226463 (18754)	327823 (8567)	133217 (66490)
Unique reflections	61671 (4077)	110107 (5903)	43959 (1205)	25349 (1267)	27105 (2016)	94949 (4915)	37799 (3459)	5787 (289)	7660 (548)	25361 (1269)	63424 (5220)	49236 (2433)	5287 (2562)
Redundancy	13.5 (13.6)	3.6 (3.6)	6.8 (4.7)	7.0 (6.9)	14.9 (13.4)	6.9 (7.0)	3.3 (2.6)	22.0 (23.1)	13.23 (13.9)	7.0 (6.5)	3.6 (3.6)	6.7 (3.5)	25.2 (26.0)
Completeness, spherical (%)	99.81 (99.98)	94.43 (84.11)	94.32 (41.26)	51.6 (8.1)	99.3 (99.5)	98.53 (95.11)	98.80 (91.12)	40.6 (6.9)	98.9 (99.1)	52.0 (7.7)	99.12 (98.62)	97.36 (67.79)	99.87 (99.84)
Completeness, ellipsoidal (%)	N/A			90.8 (73.9)	N/A	N/A	N/A	91.0 (77.1)	N/A	88.5 (50.8)	N/A	N/A	N/A
Mean I/s(I)	14.61 (0.89)	9.52 (0.12)	11.31 (1.09)	7.3(1.7)	6.98 (1.07)	11.74 (0.45)	10.22 (1.15)	13.4 (0.6)	10.09 (0.32)	8.2 (1.3)	4.33 (0.53)	23.50 (1.08)	6.57 (1.71)
CC1/2 (%)	0.999 (0.416)	0.997 (0.073)	0.999 (0.505)	0.999 (0.597)	0.997 (0.523)	0.997 (0.364)	0.998 (0.453)	0.999 (0.434)	1.000 (0.534)	0.399 (0.187)	0.981 (0.125)	1 (0.511)	0.988 (0.637)
Rmeas (%)	0.092 (2.612)	0.064 (1.090)	0.075 (1.276)	0.263 (1.329)	0.245 (1.895)	0.061 (3.726)	0.08545 (0.9829)	0.132 (6.450)	0.173 (8.899)	0.244 (1.684)	0.3374 (2.951)	0.04115 (1.147)	0.6984 (2.696)
Rpim (%)	0.025 (0.7006)	0.033 (6.287)	0.028 (0.5678)	0.096 (0.494)	0.063 (0.517)	0.023 (1.391)	0.04564 (0.5864)	0.029 (1.317)	0.048 (2.405)	0.092 (0.647)	0.1767 (1.541)	0.01571 (0.5522)	0.1377 (0.5249)
(Spherical) Wilson B-factor (Å2)	27.67	23.25	22.08	N/A	42.85	37.01	16.83	N/A	124.58	N/A	52.24	37.9	70.6
Refinement
Refined reflections	61642	55812	43917	25336		94605	37797	5392		25339		49232	5281
Test set reflections	2120	2462	2292	1289		2636	1880	270		1259		2000	260
Rwork (%)	0.1762	0.1529	0.1464	0.2051		0.1762	0.2241	0.2504		0.2044		0.1747	0.2342
Rfree (%)	0.2004	0.1912	0.1813	0.2435		0.2253	0.2495	0.2703		0.2533		0.1958	0.2904
Number of non-H atoms	4274	2386	2279	4242		6188	2165	1686		7128		3705	1574
macromolecules	3484	1816	1755	3420		5398	1779	1524		6789		3049	1508
Number of protein residues	436	227	222	437		679	220	199		883		397	195
Ligand/Solutes/Glycans	259	189	308	509		210	149	162		190		290	56
Number of waters	531	381	216	313		580	237	0		149		366	0
R.M.S. bonds (Å)	0.006	0.011	0.005	0.003		0.013	0.016	0.004		0.002		0.005	0.002
R.M.S. angles (°)	0.89	1.34	1.05	0.77		1.28	1.44	0.96		0.5		0.93	0.52
Ramachandran (%)
Favoured/Allowed/Outlier	96.51/3.49/0.00	96.88/3.12/0.00	97.72/2.28/0.00	95.36/4.64/0.00		97.46/2.54/0.00	94.93/5.07/0.00	95.94/4.06/0.00		94.93/5.07/0.00		98.47/1.53/0.00	92.75/7.25/0.00
Rotamer outliers (%)	1.67	0.91	0.94	0.73		2.86	0.45	2.92		2.31		1.75	1.74
Clashscore	2.72	2.3	1.99	4.43		2.81	7.08	15.57		6.5		3.69	4.26
Average B-factors (Å2)	34.15	30.5	33.55	34.14		54.01	21.89	110.49		62.23		53.79	67.71
Protein	30.57	27.79	28.6	31.5		52.62	19.31	107.87		61.99		50.71	87.63
Ligand/Solutes/Glycans	64.96	35.93	53.9	53.31		83.88	35.58	135.11		89.38		89.97	48.02
Waters	42.61	40.69	44.67	31.8		56.12	32.64	N/A		38.78		50.82	N/A
